# The biogeographic history of eelpouts and related fishes: linking phylogeny, environmental change, and patterns of dispersal in a globally distributed fish group

**DOI:** 10.1101/2021.01.11.426281

**Authors:** Scott Hotaling, Marek L. Borowiec, Luana S.F. Lins, Thomas Desvignes, Joanna L. Kelley

## Abstract

Modern genetic data sets present unprecedented opportunities to understand the evolutionary origins of taxonomic groups comprising hundreds to thousands of species. When the timing of key events are known, it is also possible to investigate biogeographic history in the context of major phenomena (e.g., continental drift). In this study, we investigated the biogeographic history of the suborder Zoarcoidei, a globally distributed fish group that includes species inhabiting both poles and multiple taxa that produce antifreeze proteins to survive chronic subfreezing temperatures. We first generated a multi-locus, time-calibrated phylogeny for the group. We then used biogeographic modeling to reconstruct ancestral ranges across the tree and quantify the type and frequency of biogeographic events (e.g., founder, dispersal). With these results, we considered how the cooling of the Southern and Arctic Oceans, which reached their present-day subfreezing temperatures 10-15 million years ago (Mya) and 2-3 Mya, respectively, may have shaped the evolutionary history of Zoarcoidei, with an emphasis on the most speciose and widely distributed family, eelpouts (family Zoarcidae). Our phylogenetic results clarified standing issues in the Zoarcoidei taxonomy and showed that the group began to diversify in the Oligocene ∼31-32 Mya, with the center of origin for all families in north temperate waters. Within-area speciation was the most common biogeographic event in the group’s history (80% of all events) followed by dispersal (20%). Finally, we found mixed evidence for polar ocean cooling underpinning Zoarcoidei diversification, with support limited to eelpout speciation in the Southern Ocean over the last 10 million years.
