## Supplementary Tables S1-S4 for "The biogeographic history of eelpouts and related fishes: linking phylogeny, environmental change, and patterns of dispersal in a globally distributed fish group"

### Sheet: Table S1. Genotyping
Table S1. All of the specimens and species included in this study with identified geographic zones and GenBank accession numbers for genetic data sources. NA: no data for that marker. "In alignment" indicates markers that we collected new data for via targeted sequencing or extraction from a genome assembly that are included in this study's accessioned alignment file.
Suborder	Family	Species/specimen ID	Geographic zone(s)	COI	16S	cytB	RAG1	rhodopsin	RNF213
Zoarcoidei	Anarhichadidae	Anarhichas denticulatus	Arctic & Temp_N	KT883603.1	EF427918.1	EF427918.1	NA	NA	NA
Zoarcoidei	Anarhichadidae	Anarhichas lupus	Arctic & Temp_N	HQ873609.1	NC_009773.1	NC_009773.1	JX189900.1	NA	EU638169.1
Zoarcoidei	Anarhichadidae	Anarhichas minor	Arctic & Temp_N	KC015179.1	EF427917.1	EF427917.1	NA	EF456034.1	NA
Zoarcoidei	Anarhichadidae	Anarhichas orientalis	Arctic & Temp_N	HQ712272.1	NA	NA	NA	NA	NA
Zoarcoidei	Anarhichadidae	Anarrhichthys ocellatus	Arctic & Temp_N	JQ353967.1	EF458401.1	NA	NA	NA	NA
Zoarcoidei	Bathymasteridae	Bathymaster derjugini	Temp_N	EU741725.1	EU741792.1	KC751617.1	KP238084.1	KC607763.1	HM217159.1
Zoarcoidei	Bathymasteridae	Bathymaster leurolepis	Temp_N	FJ932612.1	FJ887754.1	AB872009.1	KP238045.1	KP238018.1	KP237995.1
Zoarcoidei	Bathymasteridae	Bathymaster signatus	Arctic & Temp_N	JQ354006.1	KJ010575.1	KC751622.1	NA	NA	NA
Zoarcoidei	Bathymasteridae	Rathbunella hypoplecta	Temp_N	GU440493.1	AY800275.1	AY973047.1	KF141346.1	NA	NA
Zoarcoidei	Bathymasteridae	Ronquilus jordani	Temp_N	JQ354329.1	EF458436.1	NA	NA	NA	NA
Zoarcoidei	Cryptacanthodidae	Cryptacanthodes aleutensis	Temp_N	GU440293.1	NA	NA	NA	NA	NA
Zoarcoidei	Cryptacanthodidae	Cryptacanthodes bergi	Temp_N	HQ873618.1	KP237965.1	HQ873650.1	KP238027.1	KP238000.1	KP237977.1
Zoarcoidei	Cryptacanthodidae	Cryptacanthodes giganteus	Temp_N	JQ354067.1	EF458355.1	NA	NA	NA	NA
Zoarcoidei	Cryptacanthodidae	Cryptacanthodes maculatus	Temp_N	KT883602.1	NA	NA	KF141211.1	NA	NA
Notothenioidei	Eleginopsidae	Eleginops maclovinus	Temp_S	EU074421	JN186915	JN010428	KF141229	AY1413031	EU638199
Zoarcoidei	Pholidae	Apodichthys flavidus	Temp_N	JN816385.1	EU099483.1	JN816387.1	NA	KF272900.1	JN816398.1
Zoarcoidei	Pholidae	Apodichthys fucorum	Temp_N	JN816386.1	JN816390.1	JN816388.1	NA	NA	JN816399.1
Zoarcoidei	Pholidae	Pholis clemensi	Temp_N	GU440455.1	NA	NA	NA	NA	NA
Zoarcoidei	Pholidae	Pholis crassispina	Temp_N	AP004449.1	NC_004410.1	NC_004410.1	JX189901.1	NA	KC748050.1
Zoarcoidei	Pholidae	Pholis fangi	Temp_N	HM180785.1	NC_029842.1	NC_029842.1	NA	NA	KC748051.1
Zoarcoidei	Pholidae	Pholis fasciata	Arctic & Temp_N	HQ712713.1	NA	NA	NA	NA	NA
Zoarcoidei	Pholidae	Pholis gunnellus	Arctic & Temp_N	KJ205299.1	AF420459.1	NA	NA	AY141298.1	EU638241.1
Zoarcoidei	Pholidae	Pholis laeta	Temp_N	HM051085.1	HM051099.1	HM051094.1	NA	NA	JN816393.1
Zoarcoidei	Pholidae	Pholis nebulosa	Temp_N	HM180567.1	NC_029841.1	NC_029841.1	NA	NA	KC748052.1
Zoarcoidei	Pholidae	Pholis ornata	Temp_N	GU440458.1	AY952503.2	NA	EU167895.1	NA	NA
Zoarcoidei	Pholidae	Pholis picta	Temp_N	HM051084.1	HM051098.1	HM051096.1	KP238079.1	KF366375.1	JN816392.1
Zoarcoidei	Pholidae	Rhodymenichthys dolichogaster	Temp_N	HM051089.1	KF366341.1	KC751728.1	KP238078.1	KF366376.1	JN816396.1
Zoarcoidei	Ptilichthyidae	Ptilichthys goodei	Temp_N	FJ932605.1	FJ887747.1	FJ932617.1	KP238082.1	KF272901.1	HQ873660.1
Zoarcoidei	Stichaeidae	Acantholumpenus mackayi	Arctic & Temp_N	HQ873612.1	KF366334.1	KC751577.1	KP238063.1	KF366367.1	KF366347.1
Zoarcoidei	Stichaeidae	Alectrias alectrolophus	Temp_N	HQ873615.1	KP237970.1	KC751592.1	KP238032.1	KP238005.1	JQ417856.1
Zoarcoidei	Stichaeidae	Alectrias benjamini	Temp_N	NA	NA	KC751593.1	NA	NA	NA
Zoarcoidei	Stichaeidae	Alectrias gallinus	Temp_N	KF366315.1	KF366339.1	KF366327.1	KP238067.1	KF366372.1	KF366352.1
Zoarcoidei	Stichaeidae	Anisarchus macrops	Temp_N	KC748085.1	KC748057.1	NA	NA	NA	KC748028.1
Zoarcoidei	Stichaeidae	Anisarchus medius	Arctic & Temp_N	KF366312.1	KF366336.1	KC751598.1	KP238064.1	KF366369.1	KF366349.1
Zoarcoidei	Stichaeidae	Anoplarchus insignis	Temp_N	KP237948.1	KP237971.1	KP237959.1	KP238033.1	KP238006.1	JQ417857.1
Zoarcoidei	Stichaeidae	Anoplarchus purpurescens	Temp_N	GU440222.1	AY958632.1	NA	NA	NA	NA
Zoarcoidei	Stichaeidae	Askoldia variegata	Temp_N	HQ873614.1	KC748058.1	KC751606.1	KP238061.1	KF272902.1	HQ873656.1
Zoarcoidei	Stichaeidae	Askoldia variegata knipowitschi	Temp_N	JF343925.1	JF343947.1	JF343936.1	NA	NA	JF343959.1
Zoarcoidei	Stichaeidae	Azygopterus corallinus	Temp_N	KC489165.1	KC489159.1	KC751611.1	KP238052.1	KF272894.1	KC489163.1
Zoarcoidei	Stichaeidae	Bryozoichthys lysimus	Temp_N	KP237946.1	KC748059.1	KC751631.1	KP238031.1	KP238004.1	KP237981.1
Zoarcoidei	Stichaeidae	Cebidichthys violaceus	Temp_N	GU440267.1	AY520096.1	NA	NA	NA	NA
Zoarcoidei	Stichaeidae	Chirolophis decoratus	Temp_N	JQ354042.1	EF458460.1	NA	NA	NA	NA
Zoarcoidei	Stichaeidae	Chirolophis japonicus	Temp_N	LC081980.1	LC081980.1	LC081980.1	KP238030.1	KP238003.1	KP237980.1
Zoarcoidei	Stichaeidae	Chirolophis nugator	Temp_N	KF366314.1	KF366338.1	KF366326.1	NA	KF366371.1	KF366351.1
Zoarcoidei	Stichaeidae	Chirolophis wui	Temp_N	KC748089.1	KC748061.1	NA	NA	NA	KC748032.1
Zoarcoidei	Stichaeidae	Dictyosoma burgeri	Temp_N	JQ417844.1	KC748062.1	JQ417848.1	KP238069.1	KF272906.1	JQ417859.1
Zoarcoidei	Stichaeidae	Dictyosoma rubrimaculatum	Temp_N	KU521790.1	NA	NA	NA	NA	NA
Zoarcoidei	Stichaeidae	Dictyosoma tongyeongensis	Temp_N	KC748091.1	KC748063.1	NA	NA	NA	KC748034.1
Zoarcoidei	Stichaeidae	Ernogrammus hexagrammus	Temp_N	FJ932611.1	KC748064.1	KC751638.1	KP238053.1	KF366356.1	JQ417853.1
Zoarcoidei	Stichaeidae	Esselenichthys carli	Temp_N	GU440319.1	AY958663.1	NA	NA	NA	NA
Zoarcoidei	Stichaeidae	Eulophias koreanus	Temp_N	JN575478.1	KC748054.1	NA	NA	NA	KC748026.1
Zoarcoidei	Stichaeidae	Eumesogrammus praecisus	Arctic & Temp_N	HQ873610.1	HQ873666.1	KC751643.1	KP238050.1	KF366355.1	HQ873651.1
Zoarcoidei	Stichaeidae	Kasatkia memorabilis	Temp_N	KF019336.1	NA	KC751653.1	NA	NA	NA
Zoarcoidei	Stichaeidae	Kasatkia seigeli	Temp_N	HQ010045.1	AY958664.1	NA	NA	NA	NA
Zoarcoidei	Stichaeidae	Leptoclinus maculatus	Arctic & Temp_N	NC_027588.1	NC_027588.1	NC_027588.1	NA	KF272903.1	HQ873652.1
Zoarcoidei	Stichaeidae	Leptostichaeus pumilus	Temp_N	JN591551.1	JN591561.1	JN591556.1	KP238051.1	KC607761.1	JQ689661.1
Zoarcoidei	Stichaeidae	Lumpenella longirostris	Arctic & Temp_N	KF366311.1	KC748065.1	KC751665.1	KP238066.1	KF366368.1	KF366348.1
Zoarcoidei	Stichaeidae	Lumpenus fabricii	Arctic & Temp_N	HQ712596.1	NA	NA	NA	NA	NA
Zoarcoidei	Stichaeidae	Lumpenus lampretaeformis	Arctic & Temp_N	KJ205390.1	NA	NA	NA	NA	NA
Zoarcoidei	Stichaeidae	Lumpenus sagitta	Temp_N	FJ932607.1	KC748066.1	KC751676.1	NA	KF366366.1	KF366346.1
Zoarcoidei	Stichaeidae	Lumpenus sp PKU1478	Temp_N	FJ666922.1	NA	NA	NA	NA	NA
Zoarcoidei	Stichaeidae	Neozoarces pulcher	Temp_N	FJ932603.1	KP237964.1	KR152232.1	KP238083.1	KP237999.1	KP237976.1
Zoarcoidei	Stichaeidae	Neozoarces steindachneri	Temp_N	KJ427781.1	NA	KJ427786.1	NA	NA	NA
Zoarcoidei	Stichaeidae	Opisthocentrus ocellatus	Temp_N	JF343923.1	JF343944.1	KC751708.1	KP238058.1	KF366362.1	JF343957.1
Zoarcoidei	Stichaeidae	Opisthocentrus tenuis	Temp_N	HQ873613.1	KC748067.1	KC751713.1	KP238059.1	KF366363.1	JF343952.1
Zoarcoidei	Stichaeidae	Opisthocentrus zonope	Temp_N	JF343921.1	JF343943.1	KC751717.1	KP238060.1	KF366364.1	JF343955.1
Zoarcoidei	Stichaeidae	Pholidapus dybowskii	Temp_N	EF680741.1	JF343949.1	KC751722.1	KP238062.1	KF366365.1	JF343961.1
Zoarcoidei	Stichaeidae	Plectobranchus evides	Temp_N	GU440464.1	AY958665.1	NA	NA	NA	NA
Zoarcoidei	Stichaeidae	Poroclinus rothrocki	Temp_N	JQ354299.1	KJ879088.1	NA	NA	NA	NA
Zoarcoidei	Stichaeidae	Pseudalectrias tarasovi	Temp_N	KP237949.1	KP237972.1	KP237960.1	KP238034.1	KP238007.1	KP237984.1
Zoarcoidei	Stichaeidae	Stichaeopsis epallax	Temp_N	KC748096.1	KC748068.1	NA	NA	NA	KC748039.1
Zoarcoidei	Stichaeidae	Stichaeopsis nana	Temp_N	KP237944.1	KP237967.1	KP237955.1	KP238029.1	KP238002.1	KP237979.1
Zoarcoidei	Stichaeidae	Stichaeopsis nevelskoi	Temp_N	KR606604.1	KR606584.1	KR606594.1	KP238057.1	KF366360.1	JQ417855.1
Zoarcoidei	Stichaeidae	Stichaeus fuscus	Temp_N	NA	NA	KC751729.1	NA	NA	NA
Zoarcoidei	Stichaeidae	Stichaeus grigorjewi	Temp_N	KR606602.1	KC748069.1	AB188303.1	KP238056.1	KF366359.1	KC748040.1
Zoarcoidei	Stichaeidae	Stichaeus nozawae	Temp_N	KR606597.1	KC748070.1	KC751739.1	KP238055.1	KF366358.1	KC748041.1
Zoarcoidei	Stichaeidae	Stichaeus ochriamkini	Temp_N	KP237943.1	KP237966.1	KC751744.1	KP238028.1	KP238001.1	KP237978.1
Zoarcoidei	Stichaeidae	Stichaeus punctatus	Arctic & Temp_N	JQ417841.1	JQ417849.1	KC751753.1	KP238054.1	KF366357.1	JQ417854.1
Zoarcoidei	Stichaeidae	Ulvaria subbifurcata	Temp_N	KC016016.1	NA	NA	NA	NA	NA
Zoarcoidei	Stichaeidae	Xenolumpenus longipterus	Temp_N	KF366313.1	KF366337.1	KC751754.1	KP238065.1	KF366370.1	KF366350.1
Zoarcoidei	Stichaeidae	Xiphister atropurpureus	Temp_N	JN591554.1	NC_034669.1	NC_034669.1	KP238068.1	KF272898.1	JQ417858.1
Zoarcoidei	Stichaeidae	Xiphister mucosus	Temp_N	FJ165467.1	NA	NA	NA	NA	NA
Zoarcoidei	Stichaeidae	Zoarchias glaber	Temp_N	NA	NA	AB872112.1	NA	NA	NA
Zoarcoidei	Stichaeidae	Zoarchias major	Temp_N	KC748083.1	KC748055.1	NA	NA	NA	KC748027.1
Zoarcoidei	Stichaeidae	Zoarchias uchidai	Temp_N	KC748084.1	KC748056.1	NA	NA	NA	NA
Zoarcoidei	Zaproridae	Zaprora silenus	Temp_N	FJ932606.1	FJ887748.1	FJ932618.1	KP238081.1	KF272904.1	HQ873659.1
Zoarcoidei	Zoarcidae	Austrolycus depressiceps	Temp_S	NA	AY141444.1	NA	NA	AY141297.1	NA
Zoarcoidei	Zoarcidae	Austrolycus laticinctus	Temp_S	EU074320.1	NA	NA	NA	NA	NA
Zoarcoidei	Zoarcidae	Bentartia pusillum	Tropical	MF956509.1	NA	NA	NA	NA	NA
Zoarcoidei	Zoarcidae	Bilabria ornata	Temp_N	FJ932602.1	FJ887744.1	FJ932614.1	KP238073.1	KC607754.1	HM217153.1
Zoarcoidei	Zoarcidae	Bothrocara brunneum	Temp_N	JQ354020.1	KJ010609.1	KC751624.1	NA	NA	NA
Zoarcoidei	Zoarcidae	Bothrocara hollandi	Temp_N	EU741724.1	KC748071.1	EU741746.1	KP238043.1	KP238016.1	KP237993.1
Zoarcoidei	Zoarcidae	Bothrocara molle	Temp_N, Tropical, Temp_S	MF956540.1	NA	NA	NA	NA	NA
Zoarcoidei	Zoarcidae	Bothrocara soldatovi	Temp_N	EU741720.1	EU741781.1	EU741750.1	KP238042.1	KP238015.1	KP237992.1
Zoarcoidei	Zoarcidae	Bothrocara zestum	Temp_N	KF019350.1	NA	KC751627.1	NA	NA	NA
Zoarcoidei	Zoarcidae	Bothrocarina microcephala	Temp_N	EU380272.1	EU741787.1	AB872111.1	KP238048.1	KP238021.1	JN209954.1
Zoarcoidei	Zoarcidae	Bothrocarina nigrocaudata	Temp_N	EU741712.1	EU741773.1	EU741737.1	KP238041.1	KP238014.1	KP237991.1
Zoarcoidei	Zoarcidae	Davidijordania lacertina	Temp_N	HM217162.1	HM217173.1	HM217166.1	NA	KC607755.1	HM217154.1
Zoarcoidei	Zoarcidae	Davidijordania poecilimon	Temp_N	KC748100.1	KC748072.1	AB851888.1	NA	NA	KC748043.1
Zoarcoidei	Zoarcidae	EP005F	Temp_S	in alignment	in alignment	in alignment	in alignment	in alignment	in alignment
Zoarcoidei	Zoarcidae	EP011F	Temp_S	in alignment	in alignment	in alignment	in alignment	in alignment	in alignment
Zoarcoidei	Zoarcidae	EP026Lr	Temp_S	in alignment	in alignment	in alignment	in alignment	in alignment	in alignment
Zoarcoidei	Zoarcidae	EP027	Temp_S	in alignment	in alignment	in alignment	in alignment	in alignment	in alignment
Zoarcoidei	Zoarcidae	EP031b	Temp_N	in alignment	in alignment	in alignment	in alignment	in alignment	in alignment
Zoarcoidei	Zoarcidae	Eucryphycus californicus	Temp_N	KT883604.1	NA	NA	NA	NA	NA
Zoarcoidei	Zoarcidae	Gymnelopsis ochotensis	Temp_N	EF680740.1	HM217175.1	EF680750.1	KP238074.1	KC607751.1	HM217155.1
Zoarcoidei	Zoarcidae	Gymnelus hemifasciatus	Arctic & Temp_N	HM217164.1	HM217177.1	HM217168.1	NA	NA	HM217157.1
Zoarcoidei	Zoarcidae	Gymnelus retrodorsalis	Arctic & Temp_N	KC015425.1	NA	NA	NA	NA	NA
Zoarcoidei	Zoarcidae	Gymnelus viridis	Arctic & Temp_N	HM217163.1	HM217176.1	HM217167.1	NA	NA	HM217156.1
Zoarcoidei	Zoarcidae	Hadropareia middendorffii	Temp_N	EF208065.1	KP237962.1	KC751648.1	KP238024.1	KP237997.1	HM217151.1
Zoarcoidei	Zoarcidae	Hadropareia semisquamata	Temp_N	KP237940.1	KP237963.1	KP237951.1	KP238025.1	KP237998.1	KP237975.1
Zoarcoidei	Zoarcidae	Iluocoetes fimbriatus	Temp_S	EU074446.1	MF346068.1	NA	NA	NA	NA
Zoarcoidei	Zoarcidae	Krusensterniella multispinosa	Temp_N	KC581357.1	KC581363.1	KC581360.1	KP238075.1	KC581369.1	KC581366.1
Zoarcoidei	Zoarcidae	Krusensterniella notabilis	Temp_N	KC581358.1	KC581364.1	KC581361.1	KP238076.1	KC581370.1	KC581367.1
Zoarcoidei	Zoarcidae	Lycenchelys antarctica	Antarctic & Temp_S	JN641009.1	NA	NA	NA	NA	NA
Zoarcoidei	Zoarcidae	Lycenchelys aratrirostris	Antarctic & Temp_S	HQ713040.1	NA	NA	NA	NA	NA
Zoarcoidei	Zoarcidae	Lycenchelys camchatica	Temp_N	GU440387.1	NA	NA	NA	NA	NA
Zoarcoidei	Zoarcidae	Lycenchelys crotalinus	Temp_N	JN209934.1	JN209942.1	KC751681.1	NA	NA	NA
Zoarcoidei	Zoarcidae	Lycenchelys jordani	Temp_N	FJ164745.1	NA	NA	NA	NA	NA
Zoarcoidei	Zoarcidae	Lycenchelys kolthoffi	Arctic & Temp_N	KC015582.1	NA	NA	NA	NA	NA
Zoarcoidei	Zoarcidae	Lycenchelys muraena	Arctic & Temp_N	KC015583.1	NA	AY158831.1	NA	NA	NA
Zoarcoidei	Zoarcidae	Lycenchelys nigripalatum	Antarctic	KX676056.1	NA	NA	NA	NA	NA
Zoarcoidei	Zoarcidae	Lycenchelys paxillus	Arctic & Temp_N	KC015586.1	NA	NA	NA	NA	NA
Zoarcoidei	Zoarcidae	Lycenchelys sarsii	Arctic & Temp_N	KC015587.1	NA	AY158815.1	NA	NA	NA
Zoarcoidei	Zoarcidae	Lycenchelys sp BOLD AAC3674	Temp_S	JN641010.1	NA	NA	NA	NA	NA
Zoarcoidei	Zoarcidae	Lycenchelys sp BOLD AAI1205	Temp_S	EU326372.1	NA	NA	NA	NA	NA
Zoarcoidei	Zoarcidae	Lycenchelys sp BOLD AAI1206	Temp_S	EU326371.1	NA	NA	NA	NA	NA
Zoarcoidei	Zoarcidae	Lycenchelys sp BOLD AAI1207	Temp_S	EU326370.1	NA	NA	NA	NA	NA
Zoarcoidei	Zoarcidae	Lycenchelys sp EM 2017	No information for georeferencing	KX676057.1	NA	NA	NA	NA	NA
Zoarcoidei	Zoarcidae	Lycenchelys sp MOP110376	Tropical	MF956769.1	NA	NA	NA	NA	NA
Zoarcoidei	Zoarcidae	Lycenchelys sp MOP110441	Tropical	MF956767.1	NA	NA	NA	NA	NA
Zoarcoidei	Zoarcidae	Lycenchelys sp MOP110730	Tropical	MF956768.1	NA	NA	NA	NA	NA
Zoarcoidei	Zoarcidae	Lycenchelys tristichodon	Antarctic	KX676058.1	NA	NA	NA	NA	NA
Zoarcoidei	Zoarcidae	Lycenchelys verrillii	Temp_N	KC015590.1	NA	NA	NA	NA	NA
Zoarcoidei	Zoarcidae	Lycodapus antarcticus	Temp_S	JN640678.1	NA	NA	NA	EU637976.1	EU637976.1
Zoarcoidei	Zoarcidae	Lycodapus endemoscotus	Temp_N, Tropical, Temp_S	FJ164747.1	NA	NA	KP238049.1	KP238022.1	NA
Zoarcoidei	Zoarcidae	Lycodapus fierasfer	Temp_N, Tropical, Temp_S	JN209935.1	JN209943.1	JN209939.1	NA	NA	JN209946.1
Zoarcoidei	Zoarcidae	Lycodapus leptus	Temp_N	FJ164750.1	NA	NA	NA	NA	NA
Zoarcoidei	Zoarcidae	Lycodapus mandibularis	Temp_N	JN209936.1	JN209944.1	JN209940.1	NA	NA	JN209947.1
Zoarcoidei	Zoarcidae	Lycodapus pachysoma	Temp_N, Tropical, Temp_S	FJ164759.1	NA	NA	NA	NA	JX628538.1
Zoarcoidei	Zoarcidae	Lycodapus sp MOP110643	Temp_N	MF956770.1	NA	NA	NA	NA	NA
Zoarcoidei	Zoarcidae	Lycodapus sp OAR 2012	No information for georeferencing	JN209937.1	JN209945.1	JN209941.1	NA	NA	JN209948.1
Zoarcoidei	Zoarcidae	Lycodes adolfi	Arctic & Temp_N	GU804885.1	NA	AY158832.1	NA	NA	NA
Zoarcoidei	Zoarcidae	Lycodes albonotatus	Temp_N	EU380274.1	EU741760.1	KF984270.1	KP238044.1	KP238017.1	KP237994.1
Zoarcoidei	Zoarcidae	Lycodes brashnikovi	Temp_N	KF835619.1	NA	KF835643.1	NA	NA	NA
Zoarcoidei	Zoarcidae	Lycodes brevicaudus	Temp_N	EU380260.1	KP237961.1	EU404185.1	KP238023.1	KP237996.1	KP237973.1
Zoarcoidei	Zoarcidae	Lycodes brevipes	Temp_N	JQ354199.1	EF458359.1	KC751685.1	EU167890.1	NA	NA
Zoarcoidei	Zoarcidae	Lycodes brunneofasciatus	Temp_N	EU741700.1	EU741754.1	EU741747.1	NA	NA	NA
Zoarcoidei	Zoarcidae	Lycodes caudimaculatus	Temp_N	NA	NA	KF984266.1	NA	NA	NA
Zoarcoidei	Zoarcidae	Lycodes concolor	Temp_N	KF930083.1	NA	HQ704776.3	NA	NA	NA
Zoarcoidei	Zoarcidae	Lycodes cortezianus	Temp_N	JQ354201.1	KJ010568.1	AY158827.1	NA	NA	NA
Zoarcoidei	Zoarcidae	Lycodes diapterus	Temp_N	JQ354202.1	KJ010689.1	KC751694.1	JQ353051.1	NA	NA
Zoarcoidei	Zoarcidae	Lycodes diapterus beringi	Temp_N	KC879734.1	NA	KC879736.2	NA	NA	NA
Zoarcoidei	Zoarcidae	Lycodes diapterus diapterus	Temp_N	NA	NA	AY159958.1	NA	NA	NA
Zoarcoidei	Zoarcidae	Lycodes esmarkii	Arctic & Temp_N	KC015594.1	NA	AY159972.1	NA	NA	NA
Zoarcoidei	Zoarcidae	Lycodes eudipleurostictus	Arctic & Temp_N	NA	NA	AY159967.1	NA	NA	NA
Zoarcoidei	Zoarcidae	Lycodes fulvus	Temp_N	EU380266.1	EU741753.1	EU404176.1	KP238040.1	KP238013.1	KP237990.1
Zoarcoidei	Zoarcidae	Lycodes hubbsi	Temp_N	KC879735.1	NA	KC879737.2	NA	NA	NA
Zoarcoidei	Zoarcidae	Lycodes japonicus	Temp_N	KC748101.1	KC748073.1	KF984290.1	NA	NA	KC748044.1
Zoarcoidei	Zoarcidae	Lycodes jenseni	Temp_N	KF835627.1	NA	KF835650.1	NA	NA	NA
Zoarcoidei	Zoarcidae	Lycodes knipowitschi	Arctic & Temp_N	EU741701.1	EU741756.1	EU404181.1	KP238039.1	KP238012.1	KP237989.1
Zoarcoidei	Zoarcidae	Lycodes lavalaei	Temp_N	KC015597.1	NA	NA	NA	NA	NA
Zoarcoidei	Zoarcidae	Lycodes luetkenii	Arctic	NA	NA	AY159970.1	NA	NA	NA
Zoarcoidei	Zoarcidae	Lycodes macrolepis	Temp_N	KF835632.1	NA	KF835653.1	NA	NA	NA
Zoarcoidei	Zoarcidae	Lycodes matsubarai	Temp_N	KF835638.1	NA	KF835661.1	NA	NA	NA
Zoarcoidei	Zoarcidae	Lycodes mcallisteri	Arctic	KC015598.1	NA	AY159971.1	NA	NA	NA
Zoarcoidei	Zoarcidae	Lycodes microlepidotus	Temp_N	KF835640.1	NA	KF835664.1	NA	NA	NA
Zoarcoidei	Zoarcidae	Lycodes mucosus	Arctic & Temp_N	HQ712608.1	NA	NA	NA	NA	NA
Zoarcoidei	Zoarcidae	Lycodes multifasciatus	Temp_N	EU741699.1	EU741752.1	EU741726.1	NA	NA	NA
Zoarcoidei	Zoarcidae	Lycodes nakamurae	Temp_N	KC748102.1	FJ156906.1	AB872109.1	NA	NA	KC748045.1
Zoarcoidei	Zoarcidae	Lycodes ocellatus	Temp_N	KF984259.1	NA	KF984487.1	NA	NA	NA
Zoarcoidei	Zoarcidae	Lycodes paamiuti	Arctic & Temp_N	NA	NA	AY159968.1	NA	NA	NA
Zoarcoidei	Zoarcidae	Lycodes pacificus	Temp_N	JQ354208.1	EF119257.1	AY158821.1	NA	NA	NA
Zoarcoidei	Zoarcidae	Lycodes palearis	Arctic & Temp_N	JQ354212.1	EF458468.1	KC751699.1	NA	NA	NA
Zoarcoidei	Zoarcidae	Lycodes pallidus	Arctic & Temp_N	NA	NA	AY159962.1	NA	NA	NA
Zoarcoidei	Zoarcidae	Lycodes pectoralis	Temp_N	NA	NA	AB872108.1	NA	NA	NA
Zoarcoidei	Zoarcidae	Lycodes polaris	Arctic & Temp_N	HQ712639.1	in alignment	in alignment	in alignment	in alignment	in alignment
Zoarcoidei	Zoarcidae	Lycodes raridens	Arctic & Temp_N	EU380265.1	EU741757.1	KC751703.1	KP238071.1	KC607756.1	HQ896820.1
Zoarcoidei	Zoarcidae	Lycodes reticulatus	Arctic & Temp_N	KC015600.1	NA	AY159966.1	NA	NA	NA
Zoarcoidei	Zoarcidae	Lycodes rossi	Arctic	NA	NA	AY159975.1	NA	NA	NA
Zoarcoidei	Zoarcidae	Lycodes sadoensis	Temp_N	KC748103.1	KC748075.1	KF984273.1	NA	NA	KC748046.1
Zoarcoidei	Zoarcidae	Lycodes seminudus	Arctic & Temp_N	HM421737.1	NA	AY159973.1	NA	NA	NA
Zoarcoidei	Zoarcidae	Lycodes soldatovi	Temp_N	EU380267.1	EU741758.1	KF984267.1	NA	NA	NA
Zoarcoidei	Zoarcidae	Lycodes sp ADK 2014	Temp_N	KF835624.1	NA	KF835648.1	NA	NA	NA
Zoarcoidei	Zoarcidae	Lycodes sp MOP110381	Tropical	MF956773.1	NA	NA	NA	NA	NA
Zoarcoidei	Zoarcidae	Lycodes tanakae	Temp_N	KC748104.1	NC_034649.1	NC_034649.1	NA	NA	KC748047.1
Zoarcoidei	Zoarcidae	Lycodes teraoi	Temp_N	NA	NA	AB872107.1	NA	NA	NA
Zoarcoidei	Zoarcidae	Lycodes terraenovae	Temp_N, Tropical, Temp_S	KF930087.1	JQ938998.1	AY158816.1	NA	NA	JQ939673.1
Zoarcoidei	Zoarcidae	Lycodes toyamensis	Temp_N	EU741711.1	EU741770.1	EU741736.1	NA	NA	NA
Zoarcoidei	Zoarcidae	Lycodes turneri	Arctic & Temp_N	HM421790.1	NA	NA	NA	NA	NA
Zoarcoidei	Zoarcidae	Lycodes vahlii	Arctic & Temp_N	KC015613.1	KJ128820.1	AY158834.1	NA	NA	NA
Zoarcoidei	Zoarcidae	Lycodes yamatoi	Temp_N	FJ156946.1	FJ156918.1	FJ156982.1	NA	NA	NA
Zoarcoidei	Zoarcidae	Lycodes ygreknotatus	Temp_N	NC_034751.1	NC_034751.1	NC_034751.1	NA	NA	NA
Zoarcoidei	Zoarcidae	Lycodichthys antarcticus	Antarctic & Temp_S	HQ713057.1	JX974418.1	NA	NA	NA	NA
Zoarcoidei	Zoarcidae	Lycodichthys dearborni	Antarctic	in alignment	Z32730.1	in alignment	in alignment	in alignment	in alignment
Zoarcoidei	Zoarcidae	Lycogrammoides schmidti	Temp_N	EU741717.1	EU741778.1	EU741742.1	KP238047.1	KP238020.1	JN209951.1
Zoarcoidei	Zoarcidae	Lyconema barbatum	Temp_N	GU440394.1	AY958607.1	NA	NA	NA	NA
Zoarcoidei	Zoarcidae	Lycozoarces regani	Temp_N	FJ932601.1	FJ887743.1	FJ932613.1	KP238077.1	KC607758.1	HQ896821.1
Zoarcoidei	Zoarcidae	Magadanichthys skopetsi	Temp_N	EF680737.1	HM217172.1	EF680747.1	KP238072.1	KC607753.1	HM217152.1
Zoarcoidei	Zoarcidae	Melanostigma atlanticum	Arctic, Temp_N, Tropical	KY033916.1	NA	NA	NA	NA	NA
Zoarcoidei	Zoarcidae	Melanostigma gelatinosum	Antarctic & Temp_S	JN640701.1	NA	NA	NA	NA	NA
Zoarcoidei	Zoarcidae	Melanostigma pammelas	Temp_N	JQ354223.1	KJ010719.1	KR422606.1	NA	NA	NA
Zoarcoidei	Zoarcidae	Oidiphorus mcallisteri	Temp_S	HQ713097.1	NA	NA	NA	NA	NA
Zoarcoidei	Zoarcidae	Ophthalmolycus amberensis	Antarctic & Temp_S	HQ713106.1	JX974423.1	NA	NA	NA	NA
Zoarcoidei	Zoarcidae	Ophthalmolycus sp EM 2017	No information for georeferencing	KX676096.1	NA	NA	NA	NA	NA
Zoarcoidei	Zoarcidae	Ophthalmolycus sp MOP110110	No information for georeferencing	MF956910.1	NA	NA	NA	NA	NA
Zoarcoidei	Zoarcidae	Ophthalmolycus sp MOP110116	No information for georeferencing	MF956905.1	NA	NA	NA	NA	NA
Zoarcoidei	Zoarcidae	Pachycara brachycephalum	Antarctic & Temp_S	HQ713113.1	JX974424.1	NA	NA	NA	JX628540.1
Zoarcoidei	Zoarcidae	Pachycara crossacanthum	Tropical	NA	NA	HM049958.1	NA	NA	NA
Zoarcoidei	Zoarcidae	Pachycara gymninium	Temp_N	FJ164950.1	NA	NA	NA	NA	NA
Zoarcoidei	Zoarcidae	Pachycara lepinium	Temp_N	FJ164952.1	NA	NA	NA	NA	NA
Zoarcoidei	Zoarcidae	Pachycara sp 2 PJS 2011	Antarctic	JN641051.1	NA	NA	NA	NA	NA
Zoarcoidei	Zoarcidae	Pachycara sp 3 PJS 2011	Antarctic	JN641052.1	NA	NA	NA	NA	NA
Zoarcoidei	Zoarcidae	Pachycara sp MOP110194	Tropical	MF956919.1	NA	NA	NA	NA	NA
Zoarcoidei	Zoarcidae	Pachycara sp MOP110593	Tropical	MF956920.1	NA	NA	NA	NA	NA
Zoarcoidei	Zoarcidae	Pachycara thermophilum	Tropical	EF140616.1	NA	NA	NA	NA	NA
Zoarcoidei	Zoarcidae	Seleniolycus laevifasciatus	Temp_S	JN641137.1	NA	NA	NA	NA	NA
Zoarcoidei	Zoarcidae	Zoarces americanus	Temp_N	GQ844848.1	GQ844858.1	GQ844851.1	KP238038.1	KP238011.1	KP237988.1
Zoarcoidei	Zoarcidae	Zoarces andriashevi	Temp_N	KP100789.1	KP100758.1	KC751755.1	KP238037.1	KP238010.1	KP237987.1
Zoarcoidei	Zoarcidae	Zoarces elongatus	Temp_N	EF208046.1	KP100747.1	KC751761.1	KP238035.1	KP238008.1	JQ417860.1
Zoarcoidei	Zoarcidae	Zoarces fedorovi	Temp_N	EF208061.1	KP100754.1	KP100721.1	KP238036.1	KP238009.1	KP237986.1
Zoarcoidei	Zoarcidae	Zoarces gillii	Temp_N	GQ844845.1	KC748078.1	GQ844853.1	KP238046.1	KP238019.1	JN209950.1
Zoarcoidei	Zoarcidae	Zoarces viviparus	Arctic & Temp_N	EF208064.1	KP100755.1	EU492074.1	KF017121.1	KF017149.1	JN209949.1

### Sheet: Table S2. Primers
Table S2. The primers used in this study.
Marker	Primer Name	Orientation	Sequence 5'-3'	Reference
COI	COI	forward	CCAATCACAAAGACATTGG	Radchenko, 2009; Radchenko, 2016
COI	CO2	reverse	AGGAGGTGTTGGGGGAAGAA	Radchenko, 2009; Radchenko, 2016
Cytochrome b	B5 (L14795)	forward	CAATGGCAAGCCTACGAAAA	Radchenko, 2009; Radchenko, 2016
Cytochrome b	B6 (H15844)	reverse	AGCTACTAGTGCATGACCATC	Radchenko, 2009; Radchenko, 2016
16S	16S rRNA1 (L2510)	forward	CGCCTGTTTATCAAAAACAT	Radchenko, 2009; Radchenko, 2016
16S	16S rRNA2 (H3080)	reverse	CCGGTCTGAACTCAGATCACGT	Radchenko, 2009; Radchenko, 2016
Rhodopsin	Rh F1	forward	CNTATGAATAYCCTCAGTACTACC	Radchenko, 2014
Rhodopsin	Rh R2	reverse	TGCTTGTTCATGCAGATGTAGA	Radchenko, 2014
RNF213	RNF F1	forward	GCAAAAGACTTTGCCACTCC	Radchenko, 2014
RNF213	RNF R1	reverse	CTTGGTGGTAATGCTTGAACTC	Radchenko, 2014
RAG1	RAG1F1	forward	CTGAGCTGCAGTCAGTACCATAAGATGT	Lopez, 2004
RAG1	RAG1R1	reverse	CTGAGTCCTTGTGAGCTTCCATRAAYTT	Lopez, 2004

### Sheet: Table S3. Disperal matrices
Table S3. The dispersal multiplier matrices used for the time-stratified analyses. Each matrix was used for the time period specified: I = 20 million year ago (Mya) and earlier, II = 3-20 Mya, and III = 0-3 Mya. Matrices II and III reflect the cooling of the Southern and Arctic Oceans, repsectively.
I. >20 Mya and older (adjacency only)
	Arctic	N. Temp	Tropical	S. Temp	Antarctic
Arctic	1	1	0.5	0.25	0.1
N. Temp	1	1	1	0.5	0.25
Tropical	0.5	1	1	1	0.5
S. Temp	0.25	0.5	1	1	1
Antarctic	0.1	0.25	0.5	1	1
II. 3-20 Mya (adjacency + Antarctic penalty)
	Arctic	N. Temp	Tropical	S. Temp	Antarctic
Arctic	1	1	0.5	0.25	0.05
N. Temp	1	1	1	0.5	0.125
Tropical	0.5	1	1	1	0.25
S. Temp	0.25	0.5	1	1	0.5
Antarctic	0.05	0.125	0.25	0.5	1
III. 0-3 Mya (adjacency + Antarctic + Arctic penalty)
	Arctic	N. Temp	Tropical	S. Temp	Antarctic
Arctic	1	0.5	0.25	0.125	0.05
N. Temp	0.5	1	1	0.5	0.125
Tropical	0.25	1	1	1	0.25
S. Temp	0.125	0.5	1	1	0.5
Antarctic	0.05	0.125	0.25	0.5	1

### Sheet: Table S4. Model comparison
Table S4. Full model selection results for 10 replicate posterior trees and six models for both time-stratified (top) and unconstrained (bottom) analyses.
Model selection (time-stratified-posterior)
Model	Params	AICc, 1	AICc, 2	AICc, 3	AICc, 4	AICc, 5	AICc, 6	AICc, 7	AICc, 8	AICc, 9	AICc, 10	Min	Max	Mean	Selection	Best-other
DEC	2	645	716.5	664.3	656.2	668.5	679.5	672.3	666.6	670.1	653	645	716.5	669.2	3	-99.15
DEC+J	3	636.4	684.9	637.4	641.5	643.4	651.5	647.2	632.5	639.2	638.3	632.5	684.9	645.23	2	-75.18
DIVALIKE	2	697.4	766.2	720.8	707.1	715.2	728.6	732.6	716.7	720.2	710	697.4	766.2	721.48	6	-151.43
DIVALIKE+J	3	672.9	715.7	686	682.7	680.7	693.9	688.8	667.3	679	681	667.3	715.7	684.8	5	-114.75
BAYAREALIKE	2	668.5	720.1	673.2	667.3	681.8	690.5	662.2	661.9	687.9	655	655	720.1	676.84	4	-106.79
BAYAREALIKE+J	3	562	594.8	570.1	569.7	565.8	580.8	564.8	556	571.4	565.1	556	594.8	570.05	1	---
Model selection (unconstrained-posterior)
Model	Params	AICc, 1	AICc, 2	AICc, 3	AICc, 4	AICc, 5	AICc, 6	AICc, 7	AICc, 8	AICc, 9	AICc, 10	Min	Max	Mean	Selection	Best-other
DEC	2	727.6	670.7	673.8	675.3	687.6	673.2	666.9	674.6	674.6	668.3	666.9	727.6	679.26	3	-78.04
DEC+J	3	712.8	670.2	674.8	674.6	683.8	673.5	663.3	671.8	671.5	669.7	663.3	712.8	676.6	2	-75.38
DIVALIKE	2	754	722.3	715.3	712.9	726.8	717.6	694.3	715.8	715.7	705.6	694.3	754	718.03	6	-116.81
DIVALIKE+J	3	736.4	712.3	711.6	706.4	720.9	709	689.7	703.9	706.6	700.7	689.7	736.4	709.75	5	-108.53
BAYAREALIKE	2	725.1	687.3	682.1	668.9	709	636.7	667.4	667.9	647.3	683.4	636.7	725.1	677.51	4	-76.29
BAYAREALIKE+J	3	638.8	595	609	591.4	607.9	588.8	604.6	595.1	592.6	589	588.8	638.8	601.22	1	---
